# Sugars dominate the seagrass rhizosphere

**DOI:** 10.1101/797522

**Authors:** E. Maggie Sogin, Dolma Michellod, Harald Gruber-Vodicka, Patric Bourceau, Benedikt Geier, Dimitri V. Meier, Michael Seidel, Soeren Ahmerkamp, Sina Schorn, Grace D’Angelo, Gabriele Procaccini, Nicole Dubilier, Manuel Liebeke

## Abstract

Seagrasses are one of the most efficient sinks of carbon dioxide on Earth^1^: They bury carbon 35 times faster than tropical rainforests on a per unit area basis^2^. While we know that carbon sequestration in terrestrial plants is intimately linked to the microorganisms living in their soils^3–6^, the interactions of seagrasses with their rhizospheres are poorly understood. We show that three seagrass species from two oceans excrete simple sugars, mainly sucrose, into their rhizosphere that accumulate to over 200 µM. Such high concentrations are at least 80 times higher than previously observed in the ocean, and surprising, as sugars are quickly consumed by microorganisms. In situ analyses and incubation experiments indicated that phenolic compounds from the seagrass inhibited microbial consumption of sucrose. Metagenomic and metatranscriptomic analyses of the microbial communities in the seagrass rhizosphere revealed that many members had the genes for degrading sucrose, but these were only expressed by a few specialists that also expressed genes for degrading phenolics. Our results explain why sucrose accumulates under seagrass meadows, where it comprises as much as 40% of the dissolved organic carbon. Destruction of extant seagrass canopies would allow sediment microorganisms to consume the tremendous deposits of sucrose buried underneath their meadows, thereby releasing large amounts of CO2 into the oceans and atmosphere.
