## Supplementary material for "Sugars dominate the seagrass rhizosphere": Table S7

### Sheet: Sheet1
Correspondence to Figure S4	DATASET	METASPACE ID**	REPLICATE	CMC embedded	MATRIX*
b	MS1_20180130_PO_1200	MPIMM_076_QE_P_PO_1200	Plant root nr. 1	yes	SDHB
c	MS1_20180404_PO_1200	n/a	Plant root nr. 2	yes	SDHB
d	MS1_20180405_PO_1200	MPIMM_083_QE_P_PO_1200	Plant root nr. 3	yes	SDHB
e	20190614_MS1_A19r-20	MPIMM_156_QE_P_SGR_CF	Plant root nr. 4 (technical replicate)	yes	SDHB
f	20190828_MS1_A19r-22	MPIMM_187_QE_P_SGR_CF	Plant root nr. 4 (technical replicate )	yes	SDHB
g	20190613_MS1_A19r-18	MPIMM_155_QE_P_SGR_CF	Plant root nr. 4 (technical replicate )	no	SDHB
h	20190822_MS1_A19r-19	MPIMM_186_QE_P_SGR_CF	Plant root nr. 4 (technical replicate )	no	SDHB
	MS34_20180802_SeaGrassRoot_70-1000_9AA_neg_A25_20um_98X109	MPIMM_104_QE_P_SGR_CF	Data set for negative ion mode MSI	yes	9AA
*Matrix
CMC = Carboxymethyl cellulose
SDHB = super 2,5-dihydroxybenzoic acid;
9AA = 9-aminoacridine.
** Visit metaspace2020.edu
