## Supplementary material for "Sugars dominate the seagrass rhizosphere": Table S3

### Sheet: TableS2
	13C12-Sucrose removal						Production of 13CO2 from sucrose
13C12 Sucrose Incubation	Measured sucrose consumption rate	12C-Correction factor	Corrected sucrose consumption rate	13C12-Sucrose removal rate	Time to degrade sucrose	Respiration rate of C from sucrose	Measured 13CO2 production rate (µM/h)	Corrected 13CO2 production rate (µM/h)*	Sucrose consumption based on 13CO2 Rates* (µM/h)	13CO2 evolution rate	Time to completely respire sucrose to CO2	Rate of C evolution from sucrose
	µM/ h		µM/ h	mmol(sucrose)/m²d	d	mmol(C)/m²d	µM/ h	µM/ h	µM/ h	mmol(sucrose)/m²d	d	mmol(C)/m²d
Inside; Anoxic; SW	1.7173	1.27494	32.8419	157.641	0.0306192	1891.69	2.5311	48.4051	4.03376	19.362	0.249294	232.345
Inside; Anoxic; ASW	1.4015	1.31239	27.5898	132.431	0.036448	1589.17	1.6775	33.0231	2.75193	13.2093	0.365414	158.511
Inside; Anoxic; ASW; + phenolics	0.1525	1.28426	2.93775	14.1012	0.342301	169.214	0.2178	4.19568	0.34964	1.67827	2.87608	20.1393
Inside; Oxic; SW	0.6533	1.02299	10.0248	7.21783	0.66874	86.614	6.0786	93.275	7.77291	5.5965	0.862477	67.158
Inside; Oxic; ASW	0.5842	1.14517	10.0351	7.22529	0.668049	86.7035	5.2064	89.4332	7.45277	5.36599	0.899526	64.3919
Inside; Oxic; ASW; + phenolics	0.5894	1.13212	10.009	7.20651	0.66979	86.4782	6.814	115.714	9.64281	6.94282	0.695229	83.3138
* Corrected for sediment volume and 12C sucrose
ASW= Artifical Sewater
SW = Natual seawater
Calculation notes
Unit conversion	Rate in µM/h = mmol/m³h
Assumed thickness of sucrose layer 20 cm	*0.2m³/m³
Assumed thickness of oxygen penetration 3cm	*0.03m³/m³
Conversion to day	*24h/d
Sucrose inventory under meadow (mmol/m²)	4.82685	* for calculations see standing_stock tab
From column B to D	E x C x 15	Accounting for the correction factor of unlabeled sucrose and 15 fold dilution of sediment in incubation bottles
From column D to E	D x 24 x 0.2	Accounting for 24h per day and a layer thickness of 0.2 m, conversion of µM/h = mmol/m³h
Column F	4.82685 mmol/m² / E	See calculations for sucrose inventory on standing_stock tab
Column G	E x 12	12 mol carbon per mol sucrose
Column H to I	H x I x 15	Accounting for the correction factor of unlabeled sucrose and 15 fold dilution of sediment in incubation bottles
Column I to J	I / 12	Accounting for 12 mols of carbon per mol of sucrose
Column J to K	J x 24 x 0.2	Accounting for 24h per day and a layer thickness of 0.2 m, conversion of µM/h = mmol/m³h
Column L	4.82685 mmol/m² / K	See calculations for sucrose inventory on standing_stock tab
Column M	K x 12	12 mol carbon per mol sucrose

### Sheet: standing_stock
			(with porosity of 0.42, i.e. 0.42 mL pore water per cm^3 of sediment)
Depth (cm)	Mean Concentration (µM)	S.E.	Concentration (mmol per m^3) in sediment	Depth to integrate (m)	Concentration to integrate (mmol m^-3)	depth integral	Amount per m^-2 and depth integral (mmol m^-2)	Amount per m^-2 (mmol m^-2)
0	0.35	0.0860591	0.147	0.05	14.7735	0-5 cm	0.738675	4.82685
-5	70	29.0436	29.4	0.05	28.56	5-10 cm	1.428
-10	66	23.667	27.72	0.05	25.2	10-15 cm	1.26
-15	54	40.6318	22.68	0.05	17.85	15-20 cm	0.8925
-20	31	27.3578	13.02	0.05	8.274	20-25 cm	0.4137
-25	8.4	5.20243	3.528	0.05	1.8795	25-30 cm	0.093975
-30	0.55	0.249563	0.231	na	na	na	na
