## Supplementary material for "Sugars dominate the seagrass rhizosphere": Table S4

### Sheet: metagenomic statistics
Library_ID	Type	Sample data	Nr. Reads	Nr. Reads after QC*	Nr. Reads after rRNA removal	Accession Number	Datatabase
3847_A	metagenomic	Out; 10-15cm; Core A	144628782	75397438	NA	PRJEB35096	ENA
3847_B	metagenomic	Out; 10-15cm; Core B	141929474	73213096	NA	PRJEB35096	ENA
3847_C	metagenomic	Out; 10-15cm; Core C	188699938	113424284	NA	PRJEB35096	ENA
3847_D	metagenomic	Edge; 10-15cm; Core A	203498146	101833710	NA	PRJEB35096	ENA
3847_E	metagenomic	Edge; 10-15cm; Core B	199734880	108537628	NA	PRJEB35096	ENA
3847_F	metagenomic	Edge; 10-15cm; Core C	212108850	121924996	NA	PRJEB35096	ENA
3847_G	metagenomic	Inside; 10-15cm; Core A	206957434	78346642	NA	PRJEB35096	ENA
3847_H	metagenomic	Inside; 10-15cm; Core B	200680110	98370838	NA	PRJEB35096	ENA
3847_I	metagenomic	Inside; 10-15cm; Core C	196011318	72336814	NA	PRJEB35096	ENA
4308_A	metatranscriptomic	Out; 10-15cm; Core A	26301408	26111502	4837662	PRJEB40297	ENA
4308_B	metatranscriptomic	Out; 10-15cm; Core B	24834068	24481714	10654370	PRJEB40297	ENA
4308_C	metatranscriptomic	Out; 10-15cm; Core C	27551186	27368578	4843370	PRJEB40297	ENA
4308_D	metatranscriptomic	Edge; 10-15cm; Core A	32968928	32408498	16094366	PRJEB40297	ENA
4308_E	metatranscriptomic	Edge; 10-15cm; Core B	23974136	23448886	9394406	PRJEB40297	ENA
4308_F	metatranscriptomic	Edge; 10-15cm; Core C	26984644	26622358	8551002	PRJEB40297	ENA
4308_G	metatranscriptomic	Inside; 10-15cm; Core A	27931236	27583526	25312938	PRJEB40297	ENA
4308_H	metatranscriptomic	Inside; 10-15cm; Core B	28602754	28303140	12685312	PRJEB40297	ENA
4308_I	metatranscriptomic	Inside; 10-15cm; Core C	27931236	27583526	27350428	PRJEB40297	ENA
ccs.0025_OUT.fastq	Full length 16S	Out; 10-15cm; Core A	12668	10508	NA	PRJEB35096	ENA
ccs.0026_OUT.fastq	Full length 16S	Out; 10-15cm; Core B	12271	10433	NA	PRJEB35096	ENA
ccs.0027_OUT.fastq	Full length 16S	Out; 10-15cm; Core C	12683	10939	NA	PRJEB35096	ENA
ccs.0028_EDGE.fastq	Full length 16S	Edge; 10-15cm; Core A	13356	11292	NA	PRJEB35096	ENA
ccs.0029_EDGE.fastq	Full length 16S	Edge; 10-15cm; Core B	14625	12430	NA	PRJEB35096	ENA
ccs.0030_EDGE.fastq	Full length 16S	Edge; 10-15cm; Core C	15278	13178	NA	PRJEB35096	ENA
ccs.0032_IN.fastq	Full length 16S	Inside; 10-15cm; Core A	13757	11627	NA	PRJEB35096	ENA
ccs.0035_IN.fastq	Full length 16S	Inside; 10-15cm; Core B	14124	11910	NA	PRJEB35096	ENA
ccs.0039_IN.fastq	Full length 16S	Inside; 10-15cm; Core C	12452	10661	NA	PRJEB35096	ENA
* For metagenomic reads, represents read input into assembly
