## Supplementary material for "Sugars dominate the seagrass rhizosphere": Table S2

### Sheet: Location by sediment depth 
Metabolite	Model parameters	Df	Sum Sq	Mean Sq	F value	Pr(>F)
Sucrose	sampling location	2	573.6	286.82	30.798	7.7e-11	***
	Sediment depth	6	279.3	46.55	4.998	0.000192	***
	sampling location * sediment depth	12	118.9	9.91	1.064	0.400387
	Residuals	87	810.2	9.31
Trehalose	sampling location	2	71.8	35.92	3.707	0.0285	*
	Sediment depth	6	90.8	15.14	1.562	0.1679
	sampling location * sediment depth	12	58.2	4.85	0.5	0.9091
	Residuals	87	843.1	9.69
Myo-inositol	sampling location	2	70.69	35.34	11.825	2.87e-05	***
	Sediment depth	6	49.76	8.29	2.775	0.0162	*
	sampling location * sediment depth	12	35.89	2.99	1.001	0.4554
	Residuals	87	260.03	2.99
Fructose	sampling location	2	13.1	6.549	1.191	0.3087
	Sediment depth	6	93.2	15.541	2.827	0.0146	*
	sampling location * sediment depth	12	52.5	4.375	0.796	0.6535
	Residuals	87	478.3	5.497
Mannitol	sampling location	2	177.9	88.97	17.179	5.15e-07	***
	Sediment depth	6	85.5	14.26	2.753	0.0169	*
	sampling location * sediment depth	12	87.8	7.31	1.412	0.1759
	Residuals	87	450.6	5.18
Glucose	sampling location	2	49.3	24.664	5.662	0.00488	**
	Sediment depth	6	68.8	11.474	2.634	0.02146	*
	sampling location * sediment depth	12	57.5	4.791	1.1	0.3707
	Residuals	87	378.9	4.356
Two-way ANOVA model
Sugar concentration ~ sampling location * sediment depth

### Sheet: Location means
Metabolite	Location	Depth (cm)	Mean Concentration (µM)	S.E.	Max Conc. (µM)	Min Conc. (µM)	Sample size
sucrose	In	0	0.35	0.0860591	1.77008	0	29
sucrose	In	-5	70	29.0436	680.779	0	28
sucrose	In	-10	66	23.667	423.518	0	28
sucrose	In	-15	54	40.6318	1145.13	0	28
sucrose	In	-20	31	27.3578	794.857	0	29
sucrose	In	-25	8.4	5.20243	141.198	0	28
sucrose	In	-30	0.55	0.249563	5.04935	0	27
sucrose	Edge	0	0.012	0.011411	0.0458144	0	4
sucrose	Edge	-5	0	0	0	0	3
sucrose	Edge	-10	0.0049	0.00489296	0.0195719	0	4
sucrose	Edge	-15	0.032	0.0316473	0.12674	0	4
sucrose	Edge	-20	0.88	0.834883	3.38598	0	4
sucrose	Edge	-25	0.52	0.517341	1.55202	0	3
sucrose	Edge	-30	0.0086	0.00569639	0.0249789	0	4
sucrose	Out	0	0	0	0	0	3
sucrose	Out	-5	0.00036	0.000360079	0.00108024	0	3
sucrose	Out	-10	0.00081	0.00080632	0.00241896	0	3
sucrose	Out	-15	0.00073	0.000734375	0.00220312	0	3
sucrose	Out	-20	0.018	0.0176477	0.0529431	0	3
sucrose	Out	-25	0.25	0.165026	0.566844	0.0137554	3
sucrose	Out	-30	0.22	0.21698	0.650941	0	3
glucose	In	0	0.069	0.029646	0.731435	0	29
glucose	In	-5	0.32	0.0881257	2.06597	0	28
glucose	In	-10	0.35	0.12993	3.4569	0	28
glucose	In	-15	0.64	0.423668	11.9578	0	28
glucose	In	-20	0.37	0.217818	6.13044	0	29
glucose	In	-25	0.074	0.0272532	0.625042	0	28
glucose	In	-30	0.047	0.0118135	0.252204	0	27
glucose	Edge	0	0.0081	0.00668757	0.0279251	0	4
glucose	Edge	-5	0.04	0.0200479	0.0789648	0.0122132	3
glucose	Edge	-10	0.014	0.0105359	0.0445116	0	4
glucose	Edge	-15	0.016	0.00939287	0.037611	0	4
glucose	Edge	-20	0.017	0.0152394	0.0623481	0	4
glucose	Edge	-25	0.024	0.0228672	0.0699144	0	3
glucose	Edge	-30	0.034	0.021903	0.0915804	0	4
glucose	Out	0	0.038	0.029958	0.0981641	0.00507076	3
glucose	Out	-5	0.043	0.0273886	0.0973117	0.00821038	3
glucose	Out	-10	0.041	0.0110953	0.0627088	0.028703	3
glucose	Out	-15	0.074	0.0179456	0.100461	0.0400536	3
glucose	Out	-20	0.16	0.00482246	0.164993	0.150419	3
glucose	Out	-25	0.012	0.00722737	0.0250142	0	3
glucose	Out	-30	0.026	0.0164781	0.058459	0.00697068	3
trehalose	In	0	0.084	0.022169	0.587041	0	29
trehalose	In	-5	0.85	0.169763	3.76261	0	28
trehalose	In	-10	0.71	0.14499	2.44088	0	28
trehalose	In	-15	1.8	1.48424	41.8433	0	28
trehalose	In	-20	0.91	0.628089	18.382	0	29
trehalose	In	-25	0.28	0.0614884	1.20492	0	28
trehalose	In	-30	0.23	0.0385993	0.604527	0	27
trehalose	Edge	0	0.016	0.0144137	0.0588374	0	4
trehalose	Edge	-5	0.22	0.0848303	0.316404	0.0516277	3
trehalose	Edge	-10	0.1	0.0483131	0.222295	0.0144524	4
trehalose	Edge	-15	0.17	0.0775895	0.336954	0.00625303	4
trehalose	Edge	-20	0.078	0.0321603	0.152027	0.00581569	4
trehalose	Edge	-25	0.18	0.116958	0.400592	0	3
trehalose	Edge	-30	0.11	0.0404322	0.207066	0.0144273	4
trehalose	Out	0	0.043	0.0165826	0.0697211	0.012557	3
trehalose	Out	-5	0.036	0.0203864	0.0705777	0	3
trehalose	Out	-10	0.036	0.0249435	0.0837323	0	3
trehalose	Out	-15	0.15	0.0579318	0.265269	0.0798588	3
trehalose	Out	-20	0.53	0.293908	1.11953	0.215673	3
trehalose	Out	-25	0.3	0.0547175	0.404878	0.233611	3
trehalose	Out	-30	0.51	0.3895	1.28662	0.0821661	3
fructose	In	0	0.02	0.00802746	0.229863	0	29
fructose	In	-5	0.39	0.133122	3.21521	0	28
fructose	In	-10	0.76	0.379401	10.5988	0	28
fructose	In	-15	0.36	0.169317	4.48755	0	28
fructose	In	-20	0.26	0.241185	7.01374	0	29
fructose	In	-25	0.18	0.125407	3.42072	0	28
fructose	In	-30	0.024	0.00885042	0.167138	0	27
fructose	Edge	0	0.0022	0.00169178	0.00711857	0	4
fructose	Edge	-5	0.023	0.0117287	0.0434112	0.00278178	3
fructose	Edge	-10	0.0086	0.00754879	0.0311256	0	4
fructose	Edge	-15	0.035	0.0161292	0.07715	0	4
fructose	Edge	-20	0.028	0.0142558	0.0645111	0	4
fructose	Edge	-25	0	0	0	0	3
fructose	Edge	-30	0.036	0.00801051	0.0523191	0.0187407	4
fructose	Out	0	0.0033	0.00327572	0.00982715	0	3
fructose	Out	-5	0.063	0.0202333	0.103173	0.0414324	3
fructose	Out	-10	0.057	0.0476672	0.151708	0	3
fructose	Out	-15	0.011	0.00937852	0.02949	0	3
fructose	Out	-20	0.051	0.023645	0.0934276	0.0118467	3
fructose	Out	-25	0.012	0.00912885	0.0296703	0	3
fructose	Out	-30	0.002	0.00196752	0.00590255	0	3
myo-inositol	In	0	0.032	0.00863577	0.212606	0	29
myo-inositol	In	-5	0.25	0.0520469	1.28502	0	28
myo-inositol	In	-10	0.29	0.076648	1.94447	0	28
myo-inositol	In	-15	0.17	0.060377	1.3189	0	28
myo-inositol	In	-20	0.097	0.0382722	1.03049	0	29
myo-inositol	In	-25	0.09	0.034211	0.920485	0	28
myo-inositol	In	-30	0.034	0.00809515	0.17987	0	27
myo-inositol	Edge	0	0.0067	0.00462527	0.019615	0	4
myo-inositol	Edge	-5	0.04	0.0228666	0.0850665	0.00957411	3
myo-inositol	Edge	-10	0.029	0.0124994	0.0541862	0	4
myo-inositol	Edge	-15	0.02	0.00897785	0.0386517	0	4
myo-inositol	Edge	-20	0.023	0.0151771	0.0640028	0	4
myo-inositol	Edge	-25	0.034	0.0171801	0.0518059	0	3
myo-inositol	Edge	-30	0.026	0.00610629	0.038546	0.0090435	4
myo-inositol	Out	0	0.03	0.0093288	0.0491058	0.0202984	3
myo-inositol	Out	-5	0.024	0.00876284	0.0374581	0.00765439	3
myo-inositol	Out	-10	0.027	0.00865119	0.0374469	0.0101364	3
myo-inositol	Out	-15	0.067	0.0263132	0.119168	0.0336263	3
myo-inositol	Out	-20	0.068	0.0293386	0.124666	0.027143	3
myo-inositol	Out	-25	0.057	0.0155096	0.0865941	0.0347384	3
myo-inositol	Out	-30	0.06	0.0559773	0.172093	0	3
mannitol	In	0	0.1	0.0210697	0.392672	0	29
mannitol	In	-5	0.58	0.125827	2.69073	0	28
mannitol	In	-10	0.43	0.0934175	2.28827	0.0149428	28
mannitol	In	-15	0.27	0.113764	3.10166	0	28
mannitol	In	-20	0.14	0.0470459	1.08871	0	29
mannitol	In	-25	0.11	0.0379205	0.694707	0	28
mannitol	In	-30	0.045	0.017761	0.435054	0	27
mannitol	Edge	0	0.0033	0.00254165	0.0107123	0	4
mannitol	Edge	-5	0.0069	0.0039124	0.0135424	0	3
mannitol	Edge	-10	0.0039	0.00202882	0.00950373	0	4
mannitol	Edge	-15	0.031	0.0248595	0.105233	0	4
mannitol	Edge	-20	0.011	0.00560415	0.0230027	0	4
mannitol	Edge	-25	0.0043	0.00228713	0.00780528	0	3
mannitol	Edge	-30	0.0069	0.00492195	0.0208806	0	4
mannitol	Out	0	0.0051	0.00289301	0.0100192	0	3
mannitol	Out	-5	0.0062	0.000349996	0.00664426	0.00548226	3
mannitol	Out	-10	0.0075	0.00419313	0.0144969	0	3
mannitol	Out	-15	0.013	0.00118403	0.0150545	0.0109688	3
mannitol	Out	-20	0.04	0.0344438	0.1085	0	3
mannitol	Out	-25	0.061	0.0524796	0.165139	0	3
mannitol	Out	-30	0.0016	0.00161791	0.00485372	0	3

### Sheet: Season 
Metabolite	Model parameters	Df	Sum Sq	Mean Sq	F value	Pr(>F)
Sucrose	Sampling month	2	113.9	56.96	4.944	0.00998	**
	Residuals	66	760.4	11.52
Trehalose	Sampling month	2	6.9	3.447	0.416	0.661
	Residuals	66	547.1	8.289
Mannitol	Sampling month	2	73.5	36.73	4.899	0.0104	*
	Residuals	66	494.9	7.5
Glucose	Sampling month	2	30.2	15.102	1.839	0.167
	Residuals	66	541.9	8.211
Myo-inositol	Sampling month	2	10.87	5.435	1.443	0.244
	Residuals	66	248.62	3.767
Fructose	Sampling month	2	73.1	36.55	5.001	0.0095	**
	Residuals	66	482.4	7.31
1-way ANOVA model
sugar concentration ~ sampling month

### Sheet: Season means
Metabolite	Month	Depth (cm)	Mean Concentration (µM)	S.E.	Max Conc. (µM)	Min Conc. (µM)	Sample size
sucrose	April	0	16.3536	12.3015	64.85	0.116311	5
sucrose	April	-10	37.6912	13.8047	79.5429	2.51426	5
sucrose	April	-20	14.0343	6.12554	30.5912	1.93108	4
sucrose	April	-30	12.1067	9.95974	31.8673	0.0517347	3
sucrose	July	0	5.05136	3.01966	37.236	0	12
sucrose	July	-10	7.89801	5.16985	25.6893	0	5
sucrose	July	-20	33.4735	20.2164	82.6387	0.268822	4
sucrose	July	-30	0.0688733	0.0411537	0.163721	0	4
sucrose	October	0	0.349351	0.0860591	1.77008	0	29
sucrose	October	-10	66.22	23.667	423.518	0	28
sucrose	October	-20	30.6031	27.3578	794.857	0	29
sucrose	October	-30	0.553602	0.249563	5.04935	0	27
glucose	April	0	0.262292	0.165398	0.904186	0	5
glucose	April	-10	0.686688	0.248058	1.51512	0.164731	5
glucose	April	-20	0.541044	0.345476	1.56169	0.066364	4
glucose	April	-30	0.102365	0.0364955	0.158208	0.0337382	3
glucose	July	0	0.195212	0.0691319	0.845828	0	12
glucose	July	-10	0.123908	0.0671187	0.322881	0	5
glucose	July	-20	0.185906	0.0896018	0.452961	0.0692177	4
glucose	July	-30	0.059432	0.0494657	0.206139	0	4
glucose	October	0	0.0693814	0.029646	0.731435	0	29
glucose	October	-10	0.351496	0.12993	3.4569	0	28
glucose	October	-20	0.369797	0.217818	6.13044	0	29
glucose	October	-30	0.0467904	0.0118135	0.252204	0	27
trehalose	April	0	0.782604	0.509983	2.72145	0.003585	5
trehalose	April	-10	0.953293	0.218694	1.49847	0.286843	5
trehalose	April	-20	0.675592	0.339703	1.3821	0	4
trehalose	April	-30	0.272851	0.0804917	0.364052	0.112366	3
trehalose	July	0	0.727861	0.219531	2.71022	0	12
trehalose	July	-10	0.640901	0.336986	1.63815	0.0110578	5
trehalose	July	-20	0.773681	0.211356	1.18905	0.277615	4
trehalose	July	-30	0.197626	0.140144	0.609034	0	4
trehalose	October	0	0.0844003	0.022169	0.587041	0	29
trehalose	October	-10	0.707095	0.14499	2.44088	0	28
trehalose	October	-20	0.91045	0.628089	18.382	0	29
trehalose	October	-30	0.226173	0.0385993	0.604527	0	27
fructose	April	0	0.300399	0.186688	1.03207	0.0135224	5
fructose	April	-10	0.607558	0.226264	1.44316	0.159186	5
fructose	April	-20	0.686427	0.458099	2.02808	0.0177205	4
fructose	April	-30	0.0518456	0.0518456	0.155537	0	3
fructose	July	0	0.234675	0.111342	1.38859	0	12
fructose	July	-10	0.218511	0.123194	0.592552	0	5
fructose	July	-20	0.221507	0.0820325	0.436721	0.0479676	4
fructose	July	-30	0.0163392	0.00998384	0.0406861	0	4
fructose	October	0	0.0196432	0.00802746	0.229863	0	29
fructose	October	-10	0.758778	0.379401	10.5988	0	28
fructose	October	-20	0.264627	0.241185	7.01374	0	29
fructose	October	-30	0.0240991	0.00885042	0.167138	0	27
myo-inositol	April	0	0.167488	0.0927252	0.500686	0	5
myo-inositol	April	-10	0.381532	0.160848	0.926719	0	5
myo-inositol	April	-20	0.0703833	0.0298641	0.146106	0	4
myo-inositol	April	-30	0.0981324	0.0800327	0.256712	0	3
myo-inositol	July	0	0.0846655	0.0299629	0.315836	0	12
myo-inositol	July	-10	0.0834783	0.045507	0.216304	0	5
myo-inositol	July	-20	0.165991	0.0840703	0.392447	0.0348316	4
myo-inositol	July	-30	0.00614662	0.00614662	0.0245865	0	4
myo-inositol	October	0	0.0323796	0.00863577	0.212606	0	29
myo-inositol	October	-10	0.286029	0.076648	1.94447	0	28
myo-inositol	October	-20	0.0969076	0.0382722	1.03049	0	29
myo-inositol	October	-30	0.0342522	0.00809515	0.17987	0	27
mannitol	April	0	0.195459	0.0667116	0.38771	0.046889	5
mannitol	April	-10	0.982859	0.510766	2.86433	0	5
mannitol	April	-20	0.318123	0.123547	0.522474	0.0132328	4
mannitol	April	-30	0.184253	0.158524	0.499825	0	3
mannitol	July	0	0.129754	0.100118	1.21775	0	12
mannitol	July	-10	0.0241223	0.0208401	0.106792	0	5
mannitol	July	-20	0.0307611	0.028331	0.11559	0	4
mannitol	July	-30	0.00131472	0.00131472	0.00525887	0	4
mannitol	October	0	0.104627	0.0210697	0.392672	0	29
mannitol	October	-10	0.430746	0.0934175	2.28827	0.0149428	28
mannitol	October	-20	0.144358	0.0470459	1.08871	0	29
mannitol	October	-30	0.0450887	0.017761	0.435054	0	27

### Sheet: diel cycle
Compartment	Model parameters	Df	Sum Sq	Mean Sq	F value	Pr(>F)
leaves	Sampling time	4	3.545e+16	8863000000000000	4.162	0.0111	*
	Residuals	23	4.897e+16	2129000000000000
rhizomes	Sampling time	5	3.463e+16	6927000000000000	0.33	0.891
	Residuals	29	6.09e+17	2.1e+16
roots	Sampling time	5	8.039e+16	1.608e+16	0.561	0.729
	Residuals	28	8.018e+17	2.864e+16
One-way ANOVA
sucrose intensity / g of tissue ~ sampling time
Compartment		nr. DF	denDF	F-value	p-value
Pore water	(Intercept)	1	51	0.108545	0.7432
	Time	7	51	2.62365	0.021	*
Linear mixed effects model
Sucrose concentration as a function of time with sampling spot as a random effect
sucrose concentration ~ time + 1/sampling spot

### Sheet: Diel means
Metabolite	Time	Mean Concentration (µM)	S.E.	Max Conc. (µM)	Min Conc. (µM)	Sample size
sucrose	10:00:00	156.168	91.9486	750.653	0.0376135	9
sucrose	12:00:00	30.3381	15.6252	138.262	0.0327435	9
sucrose	14:00:00	40.6631	18.8981	120.22	0.0332594	8
sucrose	20:00:00	23.538	17.3742	140.836	0.0325913	8
sucrose	22:00:00	24.4438	18.5774	171.714	0.0161721	9
sucrose	00:00:00	6.03798	5.62247	39.7543	0.0230139	7
sucrose	02:00:00	1.91594	1.54174	12.6874	0.0310332	8
sucrose	05:00:00	1.89487	1.5952	13.0072	0.0182377	8

### Sheet: dissolved organic carbon
	Df	Sum Sq	Mean Sq	F value	Pr(>F)
location	2	8.244	4.122	20.807	2.87e-07	***
SedimentDepth_cm	6	6.128	1.021	5.156	0.000355	***
location:SedimentDepth_cm	12	6.848	0.571	2.881	0.004437	**
Residuals	49	9.707	0.198
Two-way ANOVA model
DOC concentration ~ sampling location * sediment depth
Samples Collected in October
